# Whole-genome analysis of multiple wood ant population pairs supports similar speciation histories, but different degrees of gene flow, across their European range

**DOI:** 10.1101/2021.03.10.434741

**Authors:** Beatriz Portinha, Amaury Avril, Christian Bernasconi, Heikki Helanterä, Josie Monaghan, Bernhard Seifert, Vitor C. Sousa, Jonna Kulmuni, Pierre Nouhaud

## Abstract

The application of demographic history modeling and inference to the study of divergence between species is becoming a cornerstone of speciation genomics. The demographic history is usually reconstructed by analysing a single population from each species, assuming that the divergence history inferred between these populations represents the actual speciation history. However, this assumption is rarely explicitly tested, and it may not be met when species diverge with gene flow. For instance, secondary contact between two species after a range expansion may be confined into a specific geographic region. In this study, we tested to what extent the divergence history inferred from two heterospecific populations would vary depending on their geographic locations, using mound-building red wood ants. The wood ant species *Formica polyctena* and *F. aquilonia* have contrasting distributions in Europe and naturally hybridize in Finland. We first performed whole-genome resequencing of 20 individuals sampled in multiple populations across both species ranges. We then reconstructed the divergence histories of distinct heterospecific population pairs using a coalescent-based approach. We found that the analysis of these different population pairs always supported a scenario of divergence with gene flow, suggesting that species divergence started in the Pleistocene (ca. 500 kya) and occurred with continuous asymmetrical gene flow from *F. aquilonia* to *F. polyctena* until a recent time, when migration stopped (2-19 kya, depending on the population pair considered). However, we found support for contemporary gene flow in the sympatric population pair from Finland, where hybrids have been described. Overall, our results suggest that divergence histories reconstructed from a few individuals may be reliable and applicable at the species level. Nonetheless, the geographical context of populations chosen to represent their species should be taken into account, as it may affect estimates of migration rates between species when gene flow is heterogeneous across their geographical ranges.
