## Supplementary tables for "Whole-genome analysis of multiple wood ant population pairs supports similar speciation histories, but different degrees of gene flow, across their European range"

### Sheet: ST1
					Search Range
		Parameter	Value Type	Distribution Type	Minimum	Maximum	Bounded?
	Speciation history models	N_ANC	Integer	Uniform	10	2e6	No
		N_ANC0*	Integer	Uniform	10; 2e5	2e6; 4e5	No; Yes
		N_ANC1*	Integer	Uniform	10; 3e5	2e6; 5e5	No; Yes
		N_POP0	Integer	Uniform	10	2e6	No
		N_POP1	Integer	Uniform	10	2e6	No
		TDIV*	Integer	Uniform	10; 2e5	5e5; 4e5	No
		REL_BOT	Float	Uniform	0	1	Yes
		REL_MIG	Float	Uniform	0	1	Yes
		T_BOT	Integer	Uniform	0	TDIV * REL_BOT	No
		TMIGSTART	Integer	Uniform	0	TDIV * REL_MIG	No
		TMIGSTOP	Integer	Uniform	0	TDIV * REL_MIG	No
		NM01_OLD	Float	Log-Uniform	1e-10	20	Yes
		NM01	Float	Log-Uniform	1e-10	20	Yes
		NM10	Float	Log-Uniform	1e-10	20	Yes
		MIG01_OLD	Float	Log-Uniform	0	NM01_OLD/N_ANC0	No
		MIG01**	Float	Log-Uniform	0	NM01/N_ANC0; NM01/N_POP0	No
		MIG10**	Float	Log-Uniform	0	NM10/N_ANC1; NM10/N_POP1	No
	"Ghost" introgression models	N_ANC	Integer	Uniform	4.6e5	5e5	Yes
		N_ANC0	Integer	Uniform	2e5	2.2e5	Yes
		N_ANC2	Integer	Uniform	3e5	3.7e5	Yes
		N_POP0	Integer	Uniform	10	3e5	Yes
		N_POP2	Integer	Uniform	10	3e5	Yes
		N_GHOST	Integer	Uniform	10	5e5	Yes
		T_DIV	Integer	Uniform	2e5	2.3e5	Yes
		TDIV_GHOST	Integer	Uniform	1e5	2e5	Yes
		NM0GHOST	Float	Log-Uniform	1e-10	20	Yes
		NM2GHOST	Float	Log-Uniform	1e-10	20	Yes
		MIG0GHOST	Float	Log-Uniform	0	NM0GHOST/N_POP0	No
		MIG2GHOST	Float	Log-Uniform	0	NM2GHOST/N_POP2	No

### Sheet: ST2
	West Switzerland Formica polyctena vs. Scotland Formica aquilonia
	Model	Speciation history between Formica polyctena and Formica aquilonia				"Ghost" introgression
						Intracladal migration		Intercladal migration
	Parameter	Allopatry	Sympatry	Isolation after Migration	Migration after Isolation	(F. polyctena, ghost), F. aquilonia	(F. aquilonia, ghost), F. polyctena	(F. polyctena, ghost), F. aquilonia	(F. aquilonia, ghost), F. polyctena
	Ancestral Ne	501519	494052	491856	491282	467656	467200	499903	491752
	F. polyctena ancestral Ne	665985	210524	139822	1549097	210884	215802	215030	213262
	F. aquilonia ancestral Ne	236637	322094	339032	310438	341192	345488	343192	365044
	F. polyctena Ne	8548	11963	38378	18720	4814	218868	190018	66250
	F. aquilonia Ne	38767	20660	29147	53680	267687	52532	17782	188794
	"Ghost" population Ne	-	-	-	-	494358	455932	305836	106083
	Time of divergence	135229	209560	220545	154813	202200	200838	202938	208509
	Time of divergence ("Ghost" from F. polyctena)	-	-	-	-	196640	-	161722	-
	Time of divergence ("Ghost" from F. aquilonia)	-	-	-	-	-	185489	-	104924
	Time of size change	4688	3620	-	-	-	-	-	-
	Time of isolation	-	-	5696	-	-	-	-	-
	Time of contact	-	-	-	12513	-	-	-	-
	Ancestral 2Nm (F. aquilonia to F. polyctena)	-	0.501135	-	-	-	-	-	-
	2Nm (F. aquilonia to F. polyctena)	-	4.03843e-05	0.393586	0.0280896	-	-	-	-
	2Nm (F. polyctena to F. aquilonia)	-	2.88142e-06	0.0011023	9.8813e-06	-	-	-	-
	2Nm ("Ghost" to F. polyctena)	-	-	-	-	0.973944	-	-	0.479922
	2Nm ("Ghost" to F. aquilonia)	-	-	-	-	-	1.0739	2.54525	-
	Ancestral migration rate (F. aquilonia to F. polyctena)	-	2.38042e-06	-	-	-	-	-	-
	Migration rate (F. aquilonia to F. polyctena)	-	3.37577e-09	2.81491e-06	1.50051e-06	-	-	-	-
	Migration rate (F. polyctena to F. aquilonia)	-	1.39468e-10	3.25139e-09	1.84078e-10	-	-	-	-
	Migration rate ("Ghost" to F. polyctena)	-	-	-	-	0.000202315	-	-	7.24411e-06
	Migration rate ("Ghost" to F. aquilonia)	-	-	-	-	-	2.04428e-05	0.000143136	-
	LogLikelihood	-2.16411e+06	-2.16397e+06	-2.16405e+06	-2.16409e+06	-2.16668e+06	-2.16809e+06	-2.16576e+06	-2.16433e+06
	Δlikelihood	432.789	296.357	369.877	410.882	2999.52	4413.64	2083.43	658.437

### Sheet: ST3
	East Switzerland Formica polyctena vs. Scotland Formica aquilonia
	Model	Speciation history between Formica polyctena and Formica aquilonia				"Ghost" introgression
						Intracladal migration		Intercladal migration
	Parameter	Allopatry	Sympatry	Isolation after Migration	Migration after Isolation	(F. polyctena, ghost), F. aquilonia	(F. aquilonia, ghost), F. polyctena	(F. polyctena, ghost), F. aquilonia	(F. aquilonia, ghost), F. polyctena
	Ancestral Ne	509350	471411	502389	454087	466352	467727	494606	488139
	F. polyctena ancestral Ne	1454254	205059	387423	392188	215129	216436	213681	209287
	F. aquilonia ancestral Ne	174024	325009	364037	507140	325713	321233	352693	365903
	F. polyctena Ne	83057	5130	78212	86835	49710	272882	221720	66708
	F. aquilonia Ne	146632	4515	106691	99898	258012	52458	18313	174521
	"Ghost" population Ne	-	-	-	-	482748	479742	273774	430276
	Time of divergence	110374	213277	220636	188521	200498	200584	203587	207334
	Time of divergence ("Ghost" from F. polyctena)	-	-	-	-	197895	-	152765	-
	Time of divergence ("Ghost" from F. aquilonia)	-	-	-	-	-	197216	-	102181
	Time of size change	47069	801	40820	-	-	-	-	-
	Time of isolation	-	-	-	-	-	-	-	-
	Time of contact	-	-	-	43314	-	-	-	-
	Ancestral 2Nm (F. aquilonia to F. polyctena)	-	0.515638	-	-	-	-	-	-
	2Nm (F. aquilonia to F. polyctena)	-	0.0098519	2.6209	0.250978	-	-	-	-
	2Nm (F. polyctena to F. aquilonia)	-	7.28779e-05	0.000264662	1.25412e-08	-	-	-	-
	2Nm ("Ghost" to F. polyctena)	-	-	-	-	0.998487	-	-	0.593035
	2Nm ("Ghost" to F. aquilonia)	-	-	-	-	-	0.870462	3.26866	-
	Ancestral migration rate (F. aquilonia to F. polyctena)	-	2.51458e-06	-	-	-	-	-	-
	Migration rate (F. aquilonia to F. polyctena)	-	1.92046e-06	6.76495e-06	2.89028e-06	-	-	-	-
	Migration rate (F. polyctena to F. aquilonia)	-	1.61413e-08	7.27019e-10	1.25541e-13	-	-	-	-
	Migration rate ("Ghost" to F. polyctena)	-	-	-	-	2.00862e-05	-	-	8.89001e-06
	Migration rate ("Ghost" to F. aquilonia)	-	-	-	-	-	1.65935e-05	0.000178489	-
	LogLikelihood	-2.03839e+06	-2.03821e+06	-2.03835e+06	-2.0383e+06	-2.04172e+06	-2.04244e+06	-2.03945e+06	-2.0384e+06
	Δlikelihood	480.796	299.202	442.004	394.907	3808.01	4534.35	1541.91	491.399

### Sheet: ST4
	West Switzerland Formica polyctena vs. Switzerland Formica aquilonia
	Model	Speciation history between Formica polyctena and Formica aquilonia				"Ghost" introgression
						Intracladal migration		Intercladal migration
	Parameter	Allopatry	Sympatry	Isolation after Migration	Migration after Isolation	(F. polyctena, ghost), F. aquilonia	(F. aquilonia, ghost), F. polyctena	(F. polyctena, ghost), F. aquilonia	(F. aquilonia, ghost), F. polyctena
	Ancestral Ne	487733	467232	485433	511431	467522	467388	493051	490500
	F. polyctena ancestral Ne	1237745	215763	247349	213329	204085	209323	217571	217118
	F. aquilonia ancestral Ne	320356	369890	391948	213709	342977	321351	314377	364146
	F. polyctena Ne	42459	32522	65244	86025	4228	273257	220765	64492
	F. aquilonia Ne	62808	23245	75344	76323	245726	965	4848	165002
	"Ghost" population Ne	-	-	-	-	494789	481128	250844	453394
	Time of divergence	136971	212802	285395	118533	200361	202381	202143	220463
	Time of divergence ("Ghost" from F. polyctena)	-	-	-	-	194395	-	152587	-
	Time of divergence ("Ghost" from F. aquilonia)	-	-	-	-	-	197937	-	101933
	Time of size change	21622	6540	-	-	-	-	-	-
	Time of isolation	-	-	27083	-	-	-	-	-
	Time of contact	-	-	-	20352	-	-	-	-
	Ancestral 2Nm (F. aquilonia to F. polyctena)	-	0.509675	-	-	-	-	-	-
	2Nm (F. aquilonia to F. polyctena)	-	0.123809	1.40182	0.113394	-	-	-	-
	2Nm (F. polyctena to F. aquilonia)	-	7.78619e-08	0.000129605	2.2417e-06	-	-	-	-
	2Nm ("Ghost" to F. polyctena)	-	-	-	-	1.50929	-	-	0.583186
	2Nm ("Ghost" to F. aquilonia)	-	-	-	-	-	1.34134	3.69778	-
	Ancestral migration rate (F. aquilonia to F. polyctena)	-	2.3622e-06	-	-	-	-	-	-
	Migration rate (F. aquilonia to F. polyctena)	-	3.80692e-06	5.66736e-06	1.31815e-06	-	-	-	-
	Migration rate (F. polyctena to F. aquilonia)	-	3.34962e-12	3.30669e-10	2.93713e-11	-	-	-	-
	Migration rate ("Ghost" to F. polyctena)	-	-	-	-	0.000356976	-	-	9.04277e-06
	Migration rate ("Ghost" to F. aquilonia)	-	-	-	-	-	0.00139	0.000762743	-
	LogLikelihood	-1.99423e+06	-1.99407e+06	-1.99413e+06	-1.99417e+06	-1.99753e+06	-1.99804e+06	-1.99535e+06	-1.99435e+06
	Δlikelihood	605.001	441.742	506.283	545.814	3905.33	4410.7	1718.89	727.228

### Sheet: ST5
	Finland Formica polyctena vs. Finland Formica aquilonia
	Model	Speciation history between Formica polyctena and Formica aquilonia				"Ghost" introgression
						Intracladal migration		Intercladal migration
	Parameter	Allopatry	Sympatry	Isolation after Migration	Migration after Isolation	(F. polyctena, ghost), F. aquilonia	(F. aquilonia, ghost), F. polyctena	(F. polyctena, ghost), F. aquilonia	(F. aquilonia, ghost), F. polyctena
	Ancestral Ne	452531	431527	454136	401707	468019	468292	491680	475560
	F. polyctena ancestral Ne	1562309	208665	248080	264026	207290	208969	216179	208471
	F. aquilonia ancestral Ne	70034	309413	189624	435786	348290	353531	317484	304834
	F. polyctena Ne	165752	279462	741957	248327	295042	294643	296886	155465
	F. aquilonia Ne	1324820	51724	209965	167201	294927	107513	31933	210788
	"Ghost" population Ne	-	-	-	-	488987	480165	383222	485153
	Time of divergence	55771	224698	115730	204610	200178	200104	203791	219382
	Time of divergence ("Ghost" from F. polyctena)	-	-	-	-	197431	-	101153	-
	Time of divergence ("Ghost" from F. aquilonia)	-	-	-	-	-	198009	-	101024
	Time of size change	24642	7520	-	-	-	-	-	-
	Time of isolation	-	-	1789	-	-	-	-	-
	Time of contact	-	-	-	81474	-	-	-	-
	Ancestral 2Nm (F. aquilonia to F. polyctena)	-	1.24942	-	-	-	-	-	-
	2Nm (F. aquilonia to F. polyctena)	-	3.18798	1.29642	1.7686	-	-	-	-
	2Nm (F. polyctena to F. aquilonia)	-	0.207727	0.0033124	0.137916	-	-	-	-
	2Nm ("Ghost" to F. polyctena)	-	-	-	-	1.84064	-	-	11.9468
	2Nm ("Ghost" to F. aquilonia)	-	-	-	-	-	1.22547	2.33723	-
	Ancestral migration rate (F. aquilonia to F. polyctena)	-	5.98769e-06	-	-	-	-	-	-
	Migration rate (F. aquilonia to F. polyctena)	-	1.14076e-05	5.2258e-06	7.12208e-06	-	-	-	-
	Migration rate (F. polyctena to F. aquilonia)	-	4.01607e-06	1.74684e-08	8.24849e-07	-	-	-	-
	Migration rate ("Ghost" to F. polyctena)	-	-	-	-	6.23856e-06	-	-	7.68457e-05
	Migration rate ("Ghost" to F. aquilonia)	-	-	-	-	-	1.13983e-05	7.31918e-05	-
	LogLikelihood	-1.87736e+06	-1.87717e+06	-1.87719e+06	-1.87716e+06	-1.89519e+06	-1.90436e+06	-1.88048e+06	-1.878e+06
	Δlikelihood	320.719	129.221	158.3	125.663	18154.4	27324.8	3441.65	960.777
